# Antimicrobial resistance as a signature of soil restoration across a 143-year chronosequence

**DOI:** 10.64898/2026.06.02.729492

**Authors:** Tim Goodall, Briony Jones, Amy C. Thorpe, Robert I. Griffiths, Hyun Soon Gweon, Daniel S. Read, Richard Pywell, Susheel Bhanu Busi

## Abstract

Restoring agriculturally degraded habitats to species-rich grasslands is a vital conservation objective. During restoration, how the soil resistome matures alongside microbial community composition and function remains unclear. Here, we tested two competing hypotheses: whether the soil resistome matures through a microbial warfare model, in which restoration fosters higher-order biotic interactions, or whether antimicrobial resistance (AMR) is instead driven by the competitive pressures of the high taxonomic richness found in disturbed, eutrophic arable land. Using a unique land-use chronosequence on Salisbury Plain, UK, we investigated the trajectory of ecosystem reassembly following the cessation of agricultural activity. Our results demonstrate that AMR abundance increases significantly with restoration age, reaching a maximum in >143-year-old soils. Aligned with this rise in AMR abundance were significant increases in microbial biomass, dominance and cross-kingdom interaction as the ecosystem matured. This suggests that resistome expansion is not associated with generalised bacterial competition, but by a structural maturation of the microbiome. We observed an order of magnitude increase in biosynthetic potential, dominated by the emergence of streptomycin clusters. This maturation was characterised by a loss of bacterial diversity and a systematic shift towards high eukaryote-to-prokaryote ratios. This reorientation mirrors the expansion of a core resistome comprised of ancient, intrinsic mechanisms, such as MFS efflux pumps and RbpA target protection, in older soils. We demonstrate that endogenous AMR is a hallmark of healthy, restored soil ecosystems rather than a marker of anthropogenic degradation, positioning the resistome as bio-indicator of edaphic restoration success within calcareous soils.
