## Supplementary material for "Antimicrobial resistance as a signature of soil restoration across a 143-year chronosequence": Supp Table 1

### Sheet: supp_table_mean_values_by_age
	Variable	000y	023y	067y	143y
Edaphic	C:N ratio	8.82	10.44	9.42	9.65
	Clay %	47	31.67	21.4	19.86
	Potassium mg kg	188.22	118.43	110.2	81.34
	LOI %	9.73	15.59	20.03	22.73
	Magnesium mg kg	50.15	80.33	112.32	142.92
	Moisture %	12.89	25.52	25.75	31.56
	Nitrogen %	0.34	0.61	0.82	1.03
	Phosphorus mg kg	29.89	10.97	11.52	7.34
	Sand %	15.14	28.5	37.4	37.86
	Silt %	37.86	39.83	41.2	42.29
	pH	7.85	7.76	7.76	7.62
Biological	bact pielou	0.91	0.87	0.86	0.84
	bact richness	1558	1270.33	1099.6	1231.71
	bact shannon	6.66	6.19	5.97	5.94
	func gene pielou	0.96	0.94	0.93	0.93
	func gene richness	1055.57	1803.17	1938.8	2014.14
	func gene shannon	6.49	7.01	7.04	7
	fungi pielou	0.76	0.74	0.72	0.76
	fungi richness	300	359.17	420.8	394.71
	fungi shannon	4.32	4.36	4.37	4.51
	invert pielou	0.75	0.8	0.8	0.8
	invert richness	267	300.67	322	316.14
	invert shannon	4.19	4.53	4.6	4.62
	euk : bact ratio	0.36	0.47	0.48	0.57
	veg pielou	0.88	0.97	0.98	0.98
	veg richness	7.43	28.83	46.4	47.71
	veg shannon	1.7	3.22	3.74	3.77
